# Multi-gene phylogeny and morphology of *Pleurotus* in Aotearoa New Zealand reveal a new variety of *Pleurotus pulmonarius*

**DOI:** 10.1101/2025.04.29.651148

**Authors:** David Hera, Jerry Cooper, Peter K. Buchanan, Manpreet K. Dhami, Ian A. Dickie

## Abstract

Increased demand of cultivated oyster mushrooms (*Pleurotus* species) in Aotearoa New Zealand has led to the importation of exotic species, which pose potential invasion risks. Gaps in taxonomic knowledge of this genus have complicated biosecurity decisions and cultivation efforts. To address this, we collected 84 wild and cultivated New Zealand *Pleurotus* specimens for multi-locus phylogenetic analysis (ITS, LSU, RPB1, RPB2, and Tef) and morphological examination. We describe *P. pulmonarius* var*. aotearoa* as a new variety indigenous to New Zealand, distinct from imported *P. pulmonarius* sens. str. We establish that *P. purpureo-olivaceus* has no anamorphic stage and falls outside the subgenus *Coremiopleurotus*, unlike *P. australis,* a species sometimes found on living trees. The close monophyletic relationship between *P. parsonsiae* and *P. djamor* underscores the need to reconsider the presence of the exotic *P. djamor* in the country. The refined species boundaries between the indigenous *P. australis, P. parsonsiae, P. pulmonarius* var*. aotearoa* and *P. purpureo-olivaceus* have important implications for conservation and biosecurity, and support the potential of using indigenous strains for cultivation in New Zealand.
