## Supplement A - Tables for "Multi-gene phylogeny and morphology of *Pleurotus* in Aotearoa New Zealand reveal a new variety of *Pleurotus pulmonarius*"

### Sheet: TableA1
Supplementary Table A1: Collection details of wild and commercial specimens used for culturing and DNA sequencing.
Species	Type	In final phylogeny?	DNA elution ID	PDD accession #	ICMP culture #	DH voucher ID	Collection Date	Location	Island	latitude	longitude
Hohenbuehelia nothofaginae	Wild	yes		PDD 96433			2012-03-24	Banks Peninsula	South Island
Pleurotus australis	Wild	yes	DH1365	NA	ICMP 23739	DH1457	2020-09-22	Hawke's Bay	North Island	-39.4167	176.817
Pleurotus australis	Wild		DH1362	NA	ICMP 21585	DH1453	2016-03-08	Manurewa	North Island	-36.9973	174.913
Pleurotus australis	Wild	yes	DH1320	PDD 48127	ICMP 11572	DH1448	1987-02-10	Waitakere Ranges	North Island	-36.9896	174.478
Pleurotus australis	Wild		DH1325	PDD 124314	ICMP 24502	DH1445	2022-05-24	Waitakere Ranges, Auckland	North Island	-36.8055	174.492
Pleurotus australis	Wild	yes	DH1303	PDD 120885		DH101	2021-04-01	Howick, Mangemangeroa Valley Walkway	North Island	-36.9176	174.938
Pleurotus australis	Wild		DH1287	PDD 124098		DH570	2022-03-01	Wellington	North Island	-41.203	174.964
Pleurotus australis	Wild		DH1322	PDD 124099		DH627	2022-05-21	Eastern Hills, Wellington	North Island	-41.3	174.9
Pleurotus australis	Wild	yes	DH1324	PDD 120869		DH712	2022-06-12	Glen Eden, Auckland	North Island	-36.9247	174.634
Pleurotus australis	Wild	yes	DH1385	PDD 124313			2022-06-04	Point View Reserve, Auckland	North Island	-36.9352	174.93
Pleurotus australis	Wild	yes		PDD 105924			2015-03-07	Howick, Mangemangeroa Valley Walkway	North Island	-36.9171	174.939
Pleurotus parsonsiae	Wild		DH1339	NA	ICMP 23760	DH1458	2020-08-09	Motueka	South Island	-41.1133	173.021
Pleurotus parsonsiae	Wild		DH1383	NA	ICMP 23818	DH1459	2019-05-16	Opotoki	North Island	-38.07	177.264
Pleurotus parsonsiae	Wild		DH1412	PDD 101089	ICMP 18169	DH1464	1994-01-01	Waitakere Ranges, Auckland	North Island	-36.9833	174.481
Pleurotus parsonsiae	Wild		DH1382	PDD 60289	ICMP 11567	DH1446	1992-03-10	Auckland	North Island	-36.8844	174.701
Pleurotus parsonsiae	Wild		DH1411	PDD 48644	ICMP 11671	DH1462	1988-02-14	Tiritiri Matangi Island	North Island	-36.6007	174.889
Pleurotus parsonsiae	Wild	yes	DH1409	PDD 54490	ICMP 11565	DH1460	1988-06-02	Orewa	North Island	-36.5863	174.686
Pleurotus parsonsiae	Wild		DH1424	PDD 48364	ICMP 18161	DH1463	1987-11-21	Kaipara	North Island	-36.5617	174.171
Pleurotus parsonsiae	Wild	yes	DH1340	PDD 124312	ICMP 24503	DH1391	2022-06-16	Waiheke Island, Auckland	North Island	-36.8274	175.093
Pleurotus parsonsiae	Wild		DH1415	PDD 124096		DH543	2022-02-24	Wellington	North Island	-41.203	174.964
Pleurotus parsonsiae	Wild		DH506	PDD 124156		DH555	2022-02-24	Heaphy Track, Karamea	South Island	-41.0082	172.11
Pleurotus parsonsiae	Wild		DH1431	PDD 124157		DH557	2022-02-24	Heaphy Track, Karamea	South Island	-40.9957	172.108
Pleurotus parsonsiae	Wild		DH1300	NA		DH564	2022-02-24	Punakaiki, West Coast	South Island	-42.1144	171.33
Pleurotus pulmonarius	Wild	yes	DH1421	PDD 48751	ICMP 11579	DH1461	1988-03-21	Auckland	North Island	-36.9662	174.491
Pleurotus pulmonarius	Wild		DH1442	PDD 124164		DH1440	2023-07-05	Wellington	North Island	-41.2	174.8
Pleurotus pulmonarius	Wild	yes	DH1430	NA		DH1443	2023-04-26	Gunns Bush Camp, South Canterbury	South Island	-44.6634	170.976
Pleurotus pulmonarius	Wild	yes	DH1297	PDD 124165		DH537	2022-02-19	Wairoa Gorge, Nelson	South Island	-41.4118	173.122
Pleurotus pulmonarius	Wild	yes	DH1298	PDD 124166		DH538	2022-02-19	Wairoa Gorge, Nelson	South Island	-41.4118	173.122
Pleurotus pulmonarius	Wild		DH1309	PDD 124106		DH553	2022-02-24	NZ Cultures (shut down), Wellington	North Island	-41.1911	174.302
Pleurotus pulmonarius	Wild	yes	DH1313	PDD 124114		DH569	2022-02-24	NZ Cultures (shut down), Wellington	North Island	-40.093	175.782
Pleurotus purpureo-olivaceus	Wild	yes	DH1361	PDD 105642	ICMP 20713	DH1452	2014-06-15	Craigieburn Ranges	South Island	-43.2344	171.597
Pleurotus purpureo-olivaceus	Wild		DH1307	PDD 124162	DH1310	DH1310	2022-09-22	Temple Valley, Ohau	South Island	-44.1064	169.82
Pleurotus purpureo-olivaceus	Wild		DH1346	PDD 124155	DH199	DH199	2021-06-03	Brunner Peninsula, St. Arnaud	South Island	-41.8064	172.843
Pleurotus purpureo-olivaceus	Wild	yes	DH1306	NA	DH544	DH544	2022-02-24	Castle Hill Village	South Island	-43.2052	171.708
Pleurotus purpureo-olivaceus	Wild		DH1311	NA	DH546	DH546	2022-02-25	Klondyke Corner, Arthur's Pass	South Island	-43.0084	171.579
Pleurotus purpureo-olivaceus	Wild		DH1302	NA	DH558	DH558	2022-02-24	Klondyke Corner, Arthur's Pass	South Island	-43.0084	171.579
Pleurotus purpureo-olivaceus	Wild		DH1315	PDD 124158	DH599	DH599	2022-05-02	Mt Richardson, Canterbury	South Island	-43.1844	172.259
Pleurotus purpureo-olivaceus	Wild		DH1404	PDD 124167	DH609	DH609	2022-05-21	Nina Valley, Lewis Pass	South Island	-42.4689	172.397
Pleurotus purpureo-olivaceus	Wild		DH1351	PDD 124122	DH610	DH610	2022-02-27	Nina Valley, Lewis Pass	South Island	-42.4691	172.381
Pleurotus purpureo-olivaceus	Wild	yes	DH1403	PDD 124126	DH628	DH628	2022-02-28	Edwards Valley, Arthur's Pass	South Island	-42.9748	171.608
Pleurotus purpureo-olivaceus	Wild		DH1331	PDD 124129	DH631	DH631	2022-03-01	Edwards Valley, Arthur's Pass	South Island	-42.9769	171.616
Pleurotus purpureo-olivaceus	Wild		DH1330	PDD 124131	DH633	DH633	2022-03-02	Edwards Valley, Arthur's Pass	South Island	-42.9667	171.64
Pleurotus purpureo-olivaceus	Wild		DH1329	PDD 124100	DH635	DH635	2022-05-28	Edwards Valley, Arthur's Pass	South Island	-42.9611	171.641
Pleurotus purpureo-olivaceus	Wild		DH1378	PDD 124101	DH637	DH637	2022-05-28	Edwards Valley, Arthur's Pass	South Island	-42.961	171.641
Pleurotus purpureo-olivaceus	Wild		DH1326	PDD 124137	DH639	DH639	2022-03-03	Edwards Valley, Arthur's Pass	South Island	-42.9553	171.647
Pleurotus purpureo-olivaceus	Wild		DH1335	PDD 124138	DH640	DH640	2022-03-04	Edwards Valley, Arthur's Pass	South Island	-42.9553	171.647
Pleurotus purpureo-olivaceus	Wild		DH1417	PDD 124139	DH641	DH641	2022-03-05	Edwards Valley, Arthur's Pass	South Island	-42.9565	171.645
Pleurotus purpureo-olivaceus	Wild		DH1334	PDD 124143	DH647	DH647	2022-03-06	Hawdon Valley, Arthur's Pass	South Island	-42.9416	171.748
Pleurotus purpureo-olivaceus	Wild		DH1333	PDD 124145	DH649	DH649	2022-03-07	Hawdon Valley, Arthur's Pass	South Island	-42.9649	171.747
Pleurotus purpureo-olivaceus	Wild		DH1376	PDD 124146	DH650	DH650	2022-03-08	Hawdon Valley, Arthur's Pass	South Island	-42.9652	171.747
Pleurotus purpureo-olivaceus	Wild		DH1352	PDD 124147	DH651	DH651	2022-03-09	Hawdon Valley, Arthur's Pass	South Island	-42.966	171.747
Pleurotus purpureo-olivaceus	Wild		DH1401	PDD 124102	DH653	DH653	2022-05-29	Hawdon Valley, Arthur's Pass	South Island	-42.9741	171.745
Pleurotus purpureo-olivaceus	Wild		DH1319	PDD 124168	DH703	DH703	2022-06-04	Casey Saddle, Arthur's Pass	South Island	-42.9748	171.807
Pleurotus purpureo-olivaceus	Wild		DH1323	PDD 124151	DH704	DH704	2022-03-10	Casey Saddle, Arthur's Pass	South Island	-42.9973	171.824
Pleurotus purpureo-olivaceus	Wild		DH1317	PDD 124169	DH706	DH706	2022-06-04	Casey Saddle, Arthur's Pass	South Island	-42.9973	171.824
Pleurotus purpureo-olivaceus	Wild		DH1427	PDD 124152	DH707	DH707	2022-03-11	Casey Saddle, Arthur's Pass	South Island	-42.9954	171.874
Pleurotus purpureo-olivaceus	Wild		DH1345	PDD 124154	DH709	DH709	2022-03-12	Casey Saddle, Arthur's Pass	South Island	-43.001	171.837
Pleurotus purpureo-olivaceus	Wild		DH1402	PDD 124159	DH720	DH720	2022-06-21	Makarora	South Island	-44.1554	169.302
Pleurotus purpureo-olivaceus	Wild		DH1290	PDD 124161	DH849	DH849	2022-05-04	Nina Valley, Lewis Pass	South Island	-42.4641	172.374
Pleurotus purpureo-olivaceus	Wild		DH1355	PDD 58402	ICMP 11570	DH1447	1989-05-20	Tongariro National Park	North Island	-39.1928	175.592
Pleurotus purpureo-olivaceus	Wild		DH1357	PDD 91612	ICMP 17077	DH1449	2006-05-11	Craigieburn Ranges	South Island	-43.2344	171.597
Pleurotus purpureo-olivaceus	Wild		DH1363	PDD 112095	ICMP 22498	DH1454	2018-05-10	Bealey Valley	South Island	-42.9158	171.558
Pleurotus purpureo-olivaceus	Wild	yes	DH1423	NA	ICMP 9630	DH1465	1990-05-19	Manapouri	South Island	-45.7828	167.54
Pleurotus djamor	Commercial	yes	DH1294	PDD 124116		DH1292	2022-06-08	Remarkable Fungi, Queenstown	South Island
Pleurotus djamor	Commercial	yes	DH1406	PDD 124135		DH1397	2022-06-08	Oak & Spore, Christchurch	South Island
Pleurotus djamor	Commercial		DH1408	PDD 124149		DH1400	2022-06-08	House of Fungi, Auckland	North Island
Pleurotus djamor	Commercial	yes	DH1407	PDD 124150		DH1444	2022-06-08	Mushrooms by the Sea, Raglan	North Island
Pleurotus djamor	Commercial		DH1364	NA	ICMP 22685	DH1456	2018-09-11	Overseas
Pleurotus djamor	Commercial	yes	DH1413	PDD 124108		DH563	2022-02-24	Ohau Gourmet Mushrooms, Levin	South Island
Pleurotus djamor	Commercial		DH1425	PDD 124113		DH568	2022-02-24	Sporeshift Mushrooms, Christchurch	South Island
Pleurotus parsonsiae	Commercial	yes	DH1422	PDD 124109		DH566	2022-02-24	Sporeshift Mushrooms, Christchurch	South Island
Pleurotus parsonsiae	Commercial		DH1405	NA		DH567	2022-02-24	Good Vibes Fungi, Hastings	North Island
Pleurotus parsonsiae	Commercial		DH1289	PDD 124115		DH718	2022-06-17	Mighty Mushrooms, Motueka	South Island
Pleurotus pulmonarius	Commercial	yes	DH1384	PDD 124117		DH1389		Mushroom House, Porirua	North Island
Pleurotus pulmonarius	Commercial	yes	DH1344	PDD 124133		DH1396		Mushrooms by the Sea, Raglan	North Island
Pleurotus pulmonarius	Commercial	yes	DH1419	PDD 124163		DH1399		House of Fungi, Auckland	North Island
Pleurotus pulmonarius	Commercial		DH1359	NA	ICMP 18163	DH1450		Rainbow Mushroom Farm, Kumeu	North Island
Pleurotus pulmonarius	Commercial		DH1360	NA	ICMP 18166	DH1451		Fresh Country Produce, Auckland	North Island
Pleurotus pulmonarius	Commercial		DH1305	PDD 124104		DH542		Ohau Gourmet Mushrooms, Levin	South Island
Pleurotus pulmonarius	Commercial	yes	DH1299	PDD 124111		DH561		Sporeshift Mushrooms, Christchurch	South Island
Pleurotus pulmonarius	Commercial	yes	DH1327	PDD 124118		DH1390		Remarkable Fungi, Queenstown	South Island
Pleurotus pulmonarius	Commercial	yes	DH1337	PDD 124119		DH1392	2021-06-11	Mycologic, Dunedin	South Island
Pleurotus pulmonarius	Commercial	yes	DH1338	PDD 124121		DH1393		Mycologic, Dunedin	South Island
Pleurotus pulmonarius	Commercial	yes	DH1342	PDD 124125		DH1394		Mushrooms by the Sea, Raglan	North Island
Pleurotus purpureo-olivaceus	Commercial		DH1318	NA		DH549	2022-02-24	NZ Cultures (shut down), Wellington	North Island

### Sheet: TableA2
Supplementary Table A2: Details of Pleurotus strains and outgroup taxa. Extraction methods are marked as “Sanger” for traditional locus extraction using Sanger sequencing, and marked “Genome” for in silico locus extraction from whole genome assemblies. Strains from New Zealand are marked in bold. Country is New Zealand, unless otherwise specified. New GenBank accessions generated from this study …
Species	Sample ID	Collection Date	PDD accession number	ICMP culture number	Location	Island	Locus extraction	Genbank ITS	Genbank LSU	Genbank RPB1	Genbank RPB2	Genbank Tef
Hohenbuehelia grisea	T-177						Genome
Hohenbuehelia nothofaginae	PDD 96433	2012-03-24	PDD 96433		Banks Peninsula	South Island	Sanger	TBD	TBD	TBD	TBD	TBD
Hygrocybe conica	KM194590						Genome
Pleurotus australis	PDD 120885	2021-04-01	PDD 120885	ICMP 25730	Howick, Auckland	North Island	Sanger	TBD	na	na	TBD	TBD
Pleurotus australis	PDD 48127	1987-02-10	PDD 48127	ICMP 11572	Waitakere Ranges	North Island	Genome	TBD	TBD	TBD	TBD	TBD
Pleurotus australis	PDD 105924	2015-03-07	PDD 105924		Howick, Mangemangeroa Valley Walkway	North Island	Sanger	TBD	na	na	TBD	TBD
Pleurotus australis	ICMP 23739	2020-09-22	NA	ICMP 23739	Hawke's Bay	North Island	Sanger	TBD	na	na	TBD	TBD
Pleurotus australis	PDD 120869	2022-06-12	PDD 120869		Glen Eden, Auckland	North Island	Sanger	TBD	na	na	TBD	TBD
Pleurotus australis	PDD 124313	2022-06-04	PDD 124313		Point View Reserve, Auckland	North Island	Sanger	TBD	na	na	TBD	TBD
Pleurotus citrinopileatus	MG63				China		Genome
Pleurotus cystidiosus	Sun2023				China		Genome
Pleurotus djamor	PDD 124116		PDD 124116	ICMP 25731	Remarkable Fungi, Queenstown		Genome
Pleurotus djamor	PDD 124135		PDD 124135		Oak & Spore, Christchurch		Sanger	TBD	na	na	TBD	TBD
Pleurotus djamor	PDD 124150		PDD 124150	ICMP 25732	Mushrooms by the Sea, Raglan		Genome
Pleurotus djamor	PDD 124108		PDD 124108		Ohau Gourmet Mushrooms, Levin		Sanger	TBD	na	na	TBD	TBD
Pleurotus djamor	MPG-05				Vietnam		Genome
Pleurotus djamor	HKAS90179				China		Sanger	KX836373	na	na	KX870451	KX840306
Pleurotus dryinus	AMB18868				Italy		Genome
Pleurotus eryngii	CCMJ2132				Italy		Genome
Pleurotus ostreatus	PC9				China		Genome
Pleurotus parsonsiae	PDD 124115		PDD 124115		Mighty Mushrooms, Motueka	South Island	Genome
Pleurotus parsonsiae	PDD 124312	2022-06-16	PDD 124312	ICMP 24503	Waiheke Island, Auckland	North Island	Sanger	TBD	na	na	TBD	TBD
Pleurotus parsonsiae	PDD 54490	1988-06-02	PDD 54490	ICMP 11565	Orewa	North Island	Sanger	MH395960	MH395983	TBD	TBD	TBD
Pleurotus parsonsiae	PDD 124109		PDD 124109	ICMP 25739	Sporeshift Mushrooms, Christchurch	South Island	Genome	TBD	TBD	TBD	TBD	TBD
Pleurotus placentodes	Sun2023				China		Genome
Pleurotus pulmonarius	PDD 124125		PDD 124125		Mushrooms by the Sea, Raglan	North Island	Genome
Pleurotus pulmonarius	PDD 124117		PDD 124117		Mushroom House, Porirua	North Island	Genome
Pleurotus pulmonarius	PDD 124118		PDD 124118		Remarkable Fungi, Queenstown	South Island	Genome
Pleurotus pulmonarius	PDD 124119	2021-06-11	PDD 124119	ICMP 25736	Mycologic, Dunedin	South Island	Genome
Pleurotus pulmonarius	PDD 124121		PDD 124121		Mycologic, Dunedin	South Island	Genome
Pleurotus pulmonarius	PDD 124133		PDD 124133		Mushrooms by the Sea, Raglan	North Island	Genome
Pleurotus pulmonarius	PDD 124163		PDD 124163		House of Fungi, Auckland	North Island	Genome
Pleurotus pulmonarius	ICMP 25737	2023-04-26	NA	ICMP 25737	Gunns Bush Camp, South Canterbury	South Island	Sanger	TBD	na	na	TBD	TBD
Pleurotus pulmonarius	PDD 48751	1988-03-21	PDD 48751	ICMP 11579	Auckland	North Island	Sanger	TBD	MH395989	na	na	TBD
Pleurotus pulmonarius	PDD 124165	2022-02-14	PDD 124165	ICMP 25734	Wairoa Gorge, Nelson	South Island	Genome
Pleurotus pulmonarius	PDD 124166	2022-02-14	PDD 124166	ICMP 25735	Wairoa Gorge, Nelson	South Island	Genome
Pleurotus pulmonarius	PDD 124111		PDD 124111	ICMP 25738	Sporeshift Mushrooms, Christchurch	South Island	Genome
Pleurotus pulmonarius	PDD 124114		PDD 124114	Terry Hitchcock - how to proceed??	NZ Cultures (shut down), Wellington	North Island	Genome
Pleurotus pulmonarius	CCMSSC04423				China		Genome
Pleurotus pulmonarius	LGAM28684				Malaysia		Genome
Pleurotus pulmonarius	PM_ss5				Taiwan		Genome
Pleurotus purpureo-olivaceus	ICMP 23564		NA	ICMP 23564	NZ Cultures (shut down), Wellington	North Island	Sanger	TBD	TBD			TBD
Pleurotus purpureo-olivaceus	CBS 175.94				Australia		Sanger	EU424315.2	EU365670.1
Pleurotus purpureo-olivaceus	D2246				Australia		Sanger	EU233987.1			EU204132.1
Pleurotus purpureo-olivaceus	D2342	1991-05-25	TENN 50125		Hobart, Tasmania, Australia		Sanger	EU233990.1	AF042576.1		EU204135.1
Pleurotus purpureo-olivaceus	D1732		TENN 50152		Unknown New Zealand location	na	Sanger	EU233986.1			EU204131.1
Pleurotus purpureo-olivaceus	PDD 105642	2014-06-15	PDD 105642	ICMP 20713	Craigieburn Ranges	South Island	Genome
Pleurotus purpureo-olivaceus	ICMP 9629	1990-05-11	TENN 488681	ICMP 9629	Nina Valley, Lewis Pass	South Island	Sanger	TBD	TBD	na	TBD	TBD
Pleurotus purpureo-olivaceus	ICMP 9630	1990-05-19	TENN 48869	ICMP 9630	Manapouri	South Island	Genome
Pleurotus purpureo-olivaceus	ICMP 25740	2021-04-28	NA	ICMP 25740	Castle Hill Village	South Island	Genome
Pleurotus purpureo-olivaceus	PDD 58362	1989-05-20	PDD 58362	ICMP 11680	Tongariro National Park	North Island	Sanger	MH395970.1	MH395994.1
Pleurotus purpureo-olivaceus	PDD 58402	1989-05-20	PDD 58402	ICMP 11570	Tongariro National Park	North Island	Sanger	MH395965.1	MH395988.1
Pleurotus purpureo-olivaceus	PDD 124126	2022-05-28	PDD 124126		Edwards Valley, Arthur's Pass	South Island	Genome
Pleurotus tuber-regium	JN18				China		Genome
Pterula gracilis	CBS 309.79						Genome
Sarcomyxa edulis	SE1						Genome
Typhula micans	IO.14.165						Genome
